# A heterogeneous pharmaco-transcriptomic landscape induced by targeting a single oncogenic kinase

**DOI:** 10.1101/2024.04.08.587960

**Authors:** Ross M. Giglio, Nicholas Hou, Lingting Shi, Adeya Wyatt, Justin Hong, Mathini Vaikunthan, Charlotte Bellamy, Henry Fuchs, Vivian Lu, Ndubuisi Obasi, Jose Pomarino Nima, Seth W. Malinowski, Keith L. Ligon, J. Ricardo McFaline-Figueroa, Nir Yosef, Elham Azizi, José L. McFaline-Figueroa

## Abstract

Over-activation of the epidermal growth factor receptor (EGFR) is a hallmark of glioblastoma. However, EGFR-targeted therapies have led to minimal clinical response. While delivery of EGFR inhibitors (EGFRis) to the brain constitutes a major challenge, how additional drug-specific features alter efficacy remains poorly understood. We introduce SCHEMATIC, which integrates multiplex single-cell chemical transcriptomics with deep-generative classification to resolve chemotype-specific and shared programs and apply it to to define the molecular response of glioblastoma to EGFRis. We identify programs that differ by the chemical properties of EGFRis, including induction of adaptive transcription and modulation of immunogenic gene expression. We find that induction of an adaptive transcriptional program is associated with persistence of surviving cells after EGFR inhibition, and that concurrent EGFR/PI3K inhibition attenuates this program. We also find that pro-immunogenic expression changes associated with a subset of tyrphostin-family EGFR inhibitors are accompanied by enhanced antigen-specific cytotoxic T-cell killing *in vitro*. Our study provides a framework that considers each agent’s unique and often unknown poly-pharmacology to prioritize compounds pre-clinically that induce favorable molecular responses.
