## Supplementary Table 3 for "A heterogeneous pharmaco-transcriptomic landscape induced by targeting a single oncogenic kinase"

### Sheet: Chemical Data
Cat	Name	Formulation	Target	Pathway	Information	M.w.	CAS Number	DMSO (mg/mL)Max Solubility	DMSO (mM)Max Solubility	Water (mg/mL)Max Solubility	Water (mM)Max Solubility	URL	Formula	Form	Synonyms	SMILES	ALogP	HBA_Count	HBD_Count	RotatableBond
S1006	Saracatinib (AZD0530)	in 10mM DMSO	Src	Angiogenesis	Saracatinib (AZD0530) is a potent Src inhibitor with IC50 of 2.7 nM in cell-free assays, and potent to c-Yes, Fyn, Lyn, Blk, Fgr and Lck less active for Abl and EGFR (L858R and L861Q). Phase 2/3.	542.03	379231-04-6	35	64.57	<1		http://selleckchem.com/products/AZD0530.html	C27H32ClN5O5	free base	N/A	CN1CCN(CCOC2=CC(=C3C(=NC=NC3=C2)NC4=C(Cl)C=CC5=C4OCO5)OC6CCOCC6)CC1	3.814	7	1	8
S1025	Gefitinib (ZD1839)	in 10mM DMSO	EGFR	Protein Tyrosine Kinase	Gefitinib (ZD-1839) is an EGFR inhibitor for Tyr1173, Tyr992, Tyr1173 and Tyr992 in the NR6wtEGFR and NR6W cells with IC50 of 37 nM, 37nM, 26 nM and 57 nM, respectively.	446.9	184475-35-2	89	199.15	<1		http://selleckchem.com/products/Gefitinib.html	C22H24ClFN4O3	free base	N/A	COC1=C(OCCCN2CCOCC2)C=C3C(=NC=NC3=C1)NC4=CC=C(F)C(=C4)Cl	4.203	5	1	8
S1056	AC480 (BMS-599626)	in 10mM DMSO	EGFR,HER2	Protein Tyrosine Kinase	AC480 (BMS-599626) is a selective and efficacious inhibitor of HER1 and HER2 with IC50 of 20 nM and 30 nM, ~8-fold less potent to HER4, >100-fold to VEGFR2, c-Kit, Lck, MET etc. Phase 1.	530.55	714971-09-2	113	212.99	<1		http://selleckchem.com/products/BMS-599626.html	C27H27FN8O3	free base	N/A	CC1=C2[N](C=C1NC(=O)OCC3COCCN3)N=CN=C2NC4=CC5=C(C=C4)[N](CC6=CC=CC(=C6)F)N=C5	3.726	6	3	8
S1143	AG-490 (Tyrphostin B42)	in 10mM DMSO	EGFR	Protein Tyrosine Kinase	AG-490 (Tyrphostin B42) is an inhibitor of EGFR with IC50 of 0.1 μM in cell-free assays, 135-fold more selective for EGFR versus ErbB2, also inhibits JAK2 with no activity to Lck, Lyn, Btk, Syk and Src.	294.3	133550-30-8	58	197.08	<1		http://selleckchem.com/products/AG-490.html	C17H14N2O3	free base	Zinc02557947	OC1=C(O)C=C(C=C1)\C=C(C#N)\C(=O)NCC2=CC=CC=C2	2.444	1	3	4
S1167	CP-724714	in 10mM DMSO	EGFR,HER2	Protein Tyrosine Kinase	CP-724714 is a potent, selective inhibitor of HER2/ErbB2 with IC50 of 10 nM, >640-fold selectivity against EGFR, InsR, IRG-1R, PDGFR, VEGFR2, Abl, Src, c-Met etc in cell-free assays. Phase 2.	469.53	537705-08-1	94	200.2	<1		http://selleckchem.com/products/CP-724714.html	C27H27N5O3	free base	N/A	COCC(=O)NC/C=C/C1=CC=C2N=CN=C(NC3=CC=C(OC4=CC=C(C)N=C4)C(=C3)C)C2=C1	3.987	6	2	9
S1170	WZ3146	in 10mM DMSO	EGFR	Protein Tyrosine Kinase	WZ3146 is a mutant-selective irreversible inhibitor of EGFR(L858R) and EGFR(E746_A750) with IC50 of 2 nM and 2 nM does not inhibit ERBB2 phosphorylation (T798I).	464.95	1214265-56-1	93	200.02	<1		http://selleckchem.com/products/WZ3146.html	C24H25ClN6O2	free base	N/A	CN1CCN(CC1)C2=CC=C(NC3=NC=C(Cl)C(=N3)OC4=CC(=CC=C4)NC(=O)C=C)C=C2	4.823	4	2	7
S1173	WZ4002	in 10mM DMSO	EGFR	Protein Tyrosine Kinase	WZ4002 is a novel, mutant-selective EGFR inhibitor for EGFR(L858R)/(T790M) with IC50 of 2 nM/8 nM in BaF3 cell line does not inhibit ERBB2 phosphorylation (T798I).	494.18	1213269-23-8	13	26.31	<1		http://selleckchem.com/products/WZ4002.html	C25H27ClN6O3	free base	N/A	COC1=C(NC2=NC=C(Cl)C(=N2)OC3=CC(=CC=C3)NC(=O)C=C)C=CC(=C1)N4CCN(C)CC4	4.807	5	2	8
S1179	WZ8040	in 10mM DMSO	EGFR	Protein Tyrosine Kinase	WZ8040 is a novel mutant-selective irreversible EGFRT790M inhibitor, does not inhibit ERBB2 phosphorylation (T798I).	481.01	1214265-57-2	96	199.58	<1		http://selleckchem.com/products/WZ8040.html	C24H25ClN6OS	free base	N/A	CN1CCN(CC1)C2=CC=C(NC3=NC=C(Cl)C(=N3)SC4=CC(=CC=C4)NC(=O)C=C)C=C2	5.381	3	2	7
S1194	CUDC-101	in 10mM DMSO	EGFR,HDAC,HER2	Epigenetics	CUDC-101 is a potent multi-targeted inhibitor against HDAC, EGFR and HER2 with IC50 of 4.4 nM, 2.4 nM, and 15.7 nM, and inhibits class I/II HDACs, but not class III, Sir-type HDACs. Phase 1.	434.49	1012054-59-9	20	46.03	<1		http://selleckchem.com/products/CUDC-101.html	C24H26N4O4	free base	N/A	COC1=CC2=C(C=C1OCCCCCCC(=O)NO)C(=NC=N2)NC3=CC(=CC=C3)C#C	5.376	5	2	11
S1342	Genistein	in 10mM DMSO	EGFR,Topoisomerase	Protein Tyrosine Kinase	Genistein, a phytoestrogen found in soy products, is a highly specific inhibitor of protein tyrosine kinase (PTK) which blocks the mitogenic effect mediated by EGF on NIH-3T3 cells with IC50 of 12μM or by insulin with IC50 of 19 μM.	270.24	446-72-0	54	199.82	<1		http://selleckchem.com/products/Genistein.html	C15H10O5	free base	N/A	OC1=CC=C(C=C1)C2=COC3=C(C(=CC(=C3)O)O)C2=O	2.14	2	3	1
S1392	Pelitinib (EKB-569)	in 10mM DMSO	EGFR	Protein Tyrosine Kinase	Pelitinib (EKB-569) is a potent irreversible EGFR inhibitor with IC50 of 38.5 nM. Phase2.	467.92	257933-82-7	13	27.78	<1		http://selleckchem.com/products/Pelitinib.html	C24H23ClFN5O2	free base	N/A	CCOC1=C(NC(=O)\C=C\CN(C)C)C=C2C(=C1)N=CC(=C2NC3=CC(=C(F)C=C3)Cl)C#N	4.455	3	2	8
S1486	AEE788 (NVP-AEE788)	in 10mM DMSO	EGFR,HER2,VEGFR	Protein Tyrosine Kinase	AEE788 (NVP-AEE788) is a potent inhibitor of EGFR and HER2/ErbB2 with IC50 of 2 nM and 6 nM, less potent to VEGFR2/KDR, c-Abl, c-Src, and Flt-1, does not inhibit Ins-R, IGF-1R, PKCα and CDK1. Phase 1/2.	440.58	497839-62-0	88	199.74	<1		http://selleckchem.com/products/AEE788.html	C27H32N6	free base	N/A	CCN1CCN(CC1)CC2=CC=C(C=C2)C3=CC4=C(NC(C)C5=CC=CC=C5)N=CN=C4[NH]3	5.042	2	2	7
S2111	Lapatinib	in 10mM DMSO	EGFR,HER2	Protein Tyrosine Kinase	Lapatinib, used in the form of Lapatinib Ditosylate, is a potent EGFR and ErbB2 inhibitor with IC50 of 10.8 and 9.2 nM in cell-free assays, respectively.	581.06	231277-92-2	100	172.1	<1		http://selleckchem.com/products/lapatinib.html	C29H26ClFN4O4S	free base	GW-572016, GSK572016	C[S](=O)(=O)CCNCC1=CC=C(O1)C2=CC=C3N=CN=C(NC4=CC=C(OCC5=CC=CC(=C5)F)C(=C4)Cl)C3=C2	6.041	6	2	11
S2185	Allitinib tosylate	in 10mM DMSO	EGFR	Protein Tyrosine Kinase	AST-1306 is a novel irreversible inhibitor of EGFR and ErbB2 with IC50 of 0.5 nM and 3 nM, also effective in mutation EGFR T790M/L858R, more potent to ErbB2-overexpressing cells, 3000-fold selective for ErbB family than other kinases.	621.08	1050500-29-2	124	199.65	<1		http://selleckchem.com/products/ast-1306.html	C31H26ClFN4O5S	Mesylate	AST-6	CC1=CC=C(C=C1)[S](O)(=O)=O.FC2=CC(=CC=C2)COC3=CC=C(NC4=C5C=C(NC(=O)C=C)C=CC5=NC=N4)C=C3Cl	7.381	4	2	8
S2192	Sapitinib (AZD8931)	in 10mM DMSO	EGFR,HER2	Protein Tyrosine Kinase	Sapitinib (AZD8931) is a reversible, ATP competitive inhibitor of EGFR, ErbB2 and ErbB3 with IC50 of 4 nM, 3 nM and 4 nM in cell-free assays, more potent than Gefitinib or Lapatinib against NSCLC cell, 100-fold more selective for the ErbB family than MNK1 and Flt. Phase 2.	473.93	848942-61-0	40	84.4	<1		http://selleckchem.com/products/AZD8931.html	C23H25ClFN5O3	free base	N/A	CNC(=O)CN1CCC(CC1)OC2=C(OC)C=C3N=CN=C(NC4=C(F)C(=CC=C4)Cl)C3=C2	3.485	5	2	7
S2205	OSI-420	in 10mM DMSO	EGFR	Protein Tyrosine Kinase	OSI-420 is the active metabolite of Erlotinib (EGFR inhibitor with IC50 of 2 nM).	415.87	183320-51-6	83	199.58	<1		http://selleckchem.com/products/OSI-420-Desmethyl-Erlotinib,CP-473420.html	C21H22ClN3O4	Hydrochloride	DesMethyl Erlotinib (CP-473420) HCl	Cl.COCCOC1=CC2=C(C=C1OCCO)C(=NC=N2)NC3=CC=CC(=C3)C#C	4.283	5	2	9
S2250	(-)-Epigallocatechin Gallate	in 10mM DMSO	DNA Methyltransferase,HER2,Telomerase,EGFR,Fatty Acid Synthase	DNA Damage	(-)-Epigallocatechin Gallate(EGCG) is the main catechin extraction of green tea that inhibits telomerase and DNA methyltransferase. EGCG blocks the activation of EGF receptors and HER-2 receptors. ECGG inhibits fatty acid synthase and glutamate dehydrogenase activity.	458.37	989-51-5	72	157.08	23	50.18	http://selleckchem.com/products/(-)-Epigallocatechin-gallate.html	C22H18O11	free base	EGCG	OC1=CC2=C(CC(OC(=O)C3=CC(=C(O)C(=C3)O)O)C(O2)C4=CC(=C(O)C(=C4)O)O)C(=C1)O	3.097	3	8	4
S2406	Chrysophanic Acid	in 10mM DMSO	EGFR,mTOR	Protein Tyrosine Kinase	Chrysophanic acid (Chrysophanol), a natural anthraquinone isolated from Dianella longifolia, is a EGFR/mTOR pathway inhibitor.	254.24	481-74-3	5	19.67	<1		http://selleckchem.com/products/Chrysophanic-acid-Chrysophanol.html	C15H10O4	free base	Chrysophanol	CC1=CC2=C(C(=C1)O)C(=O)C3=C(O)C=CC=C3C2=O	2.81	2	2	0
S2554	Daphnetin	in 10mM DMSO	PKA,EGFR,PKC	Angiogenesis	Daphnetin, a natural coumarin derivative, is a protein kinase inhibitor, inhibits EGFR, PKA and PKC with IC50 of 7.67 μM, 9.33 μM and 25.01 μM, respectively, also known to exhibit anti-inflammatory and anti-oxidant activities.	178.14	486-35-1	35	196.47	<1		http://selleckchem.com/products/Daphnetin.html	C9H6O4	free base	N/A	OC1=CC=C2C=CC(=O)OC2=C1O	1.415	2	2	0
S2680	Ibrutinib (PCI-32765)	in 10mM DMSO	BTK	Angiogenesis	Ibrutinib (PCI-32765) is a potent and highly selective Brutons tyrosine kinase (Btk) inhibitor with IC50 of 0.5 nM in cell-free assays, modestly potent to Bmx, CSK, FGR, BRK, HCK, less potent to EGFR, Yes, ErbB2, JAK3, etc.	440.5	936563-96-1	88	199.77	<1		http://selleckchem.com/products/pci-32765.html	C25H24N6O2	free base	N/A	NC1=C2C(=NC=N1)[N](N=C2C3=CC=C(OC4=CC=CC=C4)C=C3)C5CCCN(C5)C(=O)C=C	3.985	5	1	5
S2727	Dacomitinib (PF299804, PF299)	in 10mM DMSO	EGFR	Protein Tyrosine Kinase	Dacomitinib (PF299804, PF299) is a potent, irreversible pan-ErbB inhibitor, mostly to EGFR with IC50 of 6 nM in a cell-free assay, effective against NSCLCs with EGFR or ERBB2 mutations (resistant to gefitinib) as well as those harboring the EGFR T790M mutation. Phase 2.	469.94	1110813-31-4	19	40.43	<1		http://selleckchem.com/products/pf299804.html	C24H25ClFN5O2	free base	N/A	COC1=C(NC(=O)/C=C/CN2CCCCC2)C=C3C(=NC=NC3=C1)NC4=CC(=C(F)C=C4)Cl	5.055	4	2	7
S2728	AG-1478 (Tyrphostin AG-1478)	in 10mM DMSO	EGFR	Protein Tyrosine Kinase	AG-1478 (Tyrphostin AG-1478) is a selective EGFR inhibitor with IC50 of 3 nM in cell-free assays, almost no activity on HER2-Neu, PDGFR, Trk, Bcr-Abl and InsR.	315.75	153436-53-4	25	79.18	<1		http://selleckchem.com/products/ag-1478-tyrphostin-ag-1478.html	C16H14ClN3O2	free base	NSC 693255	COC1=C(OC)C=C2C(=NC=NC2=C1)NC3=CC(=CC=C3)Cl	4.109	4	1	4
S2752	HER2-Inhibitor-1	in 10mM DMSO	EGFR,HER2	Protein Tyrosine Kinase	HER2-Inhibitor-1 is an analog of ARRY-380. ARRY-380 is a potent and selective HER2 inhibitor with IC50 of 8 nM, equipotent against truncated p95-HER2, 500-fold more selective for HER2 versus EGFR.	569.63	937265-83-3	100	175.55	<1		http://selleckchem.com/products/her2-inhibitor-1.html	C29H27N7O4S	free base	N/A	CC1=CC(=CC=C1OC2=CC3=NC=N[N]3C=C2)NC4=C5C=C(C=CC5=NC=N4)C6=CC=C(CNCC[S](C)(=O)=O)O6	4.446	8	2	10
S2755	Varlitinib	in 10mM DMSO	EGFR	Protein Tyrosine Kinase	Varlitinib is a selective and potent ErbB1(EGFR) and ErbB2(HER2) inhibitor with IC50 of 7 nM and 2 nM, respectively. Phase 2.	466.94	845272-21-1	6	12.85	<1		http://selleckchem.com/products/arry334543.html	C22H19ClN6O2S	free base	ARRY334543	CC1COC(=N1)NC2=CC3=C(C=C2)N=CN=C3NC4=CC(=C(OCC5=NC=CS5)C=C4)Cl	4.577	6	2	7
S2784	TAK-285	in 10mM DMSO	EGFR,HER2	Protein Tyrosine Kinase	TAK-285 is a novel dual HER2 and EGFR(HER1) inhibitor with IC50 of 17 nM and 23 nM, >10-fold selectivity for HER1/2 than HER4, less potent to MEK1/5, c-Met, Aurora B, Lck, CSK etc. Phase 1.	547.96	871026-44-7	110	200.74	<1		http://selleckchem.com/products/tak-285.html	C26H25ClF3N5O3	free base	N/A	CC(C)(O)CC(=O)NCC[N]1C=CC2=C1C(=NC=N2)NC3=CC=C(OC4=CC=CC(=C4)C(F)(F)F)C(=C3)Cl	5.586	4	2	10
S2867	WHI-P154	in 10mM DMSO	EGFR,JAK	JAK/STAT	WHI-P154 is a potent JAK3 inhibitor with IC50 of 1.8 μM, no activity against JAK1 or JAK2, also inhibits EGFR, Src, Abl, VEGFR and MAPK, prevents Stat3, but not Stat5 phosphorylation.	376.2	211555-04-3	75	199.36	<1		http://selleckchem.com/products/whi-p154.html	C16H14BrN3O3	free base	N/A	COC1=CC2=NC=NC(=C2C=C1OC)NC3=CC=C(O)C(=C3)Br	3.95	4	2	4
S2895	Tyrphostin 9	in 10mM DMSO	PDGFR,EGFR	Protein Tyrosine Kinase	Tyrphostin 9 is firstly designed as an EGFR inhibitor with IC50 of 460 μM, but is also found to be more potent to PDGFR with IC50 of 0.5 μM.	282.38	10537-47-0	56	198.31	<1		http://selleckchem.com/products/tyrphostin-9-sf-6847.html	C18H22N2O	free base	SF 6847, RG-50872	CC(C)(C)C1=CC(=CC(=C1O)C(C)(C)C)C=C(C#N)C#N	4.574	0	1	3
S2922	Icotinib	in 10mM DMSO	EGFR	Protein Tyrosine Kinase	Icotinib is a potent and specific EGFR inhibitor with IC50 of 5 nM, including the EGFR, EGFR(L858R), EGFR(L861Q), EGFR(T790M) and EGFR(T790M, L858R).	391.42	610798-31-7	78	199.27	<1		http://selleckchem.com/products/icotinib.html	C22H21N3O4	free base	BPI-2009H	C#CC1=CC(=CC=C1)NC2=NC=NC3=C2C=C4OCCOCCOCCOC4=C3	4.128	6	1	2
S3759	Norcantharidin	in 10mM DMSO	EGFR,c-Met	Protein Tyrosine Kinase	Norcantharidin is a synthetic anticancer compound which is a dual inhibitor for c-Met and EGFR in human colon cancers.	168.15	29745-04-8	33	196.25			http://selleckchem.com/products/norcantharidin.html	C8H8O4	free base	Endothall anhydride	O=C1OC(=O)C2C3CCC(O3)C12	-0.117	4	0	0
S4667	Lidocaine hydrochloride	in 10mM DMSO	EGFR	Angiogenesis	Lidocaine hydrochloride is a local anesthetic and cardiac depressant used as an antiarrhythmia agent.	270.8	73-78-9	54	199.41	54	199.41	http://selleckchem.com/products/lidocaine-hydrochloride.html	C14H23ClN2O	hydrochloride	Lidocaine HCL, Lidothesin, Lignocaine hydrochloride, Xyloneural	Cl.CCN(CC)CC(=O)NC1=C(C)C=CC=C1C	3.008	1	1	5
S6509	AG 494	in 10mM DMSO	EGFR	Protein Tyrosine Kinase	AG-494, a member of the tyrphostin family of tyrosine kinase inhibitors, is a potent inhibitor of EGF receptor autophosphorylation (IC50=1.2 μM) and EGF-dependent cell growth (IC50=6 μM).	280.28	133550-35-3	56	199.8	<1		http://www.selleck.cn/products/ag-494.html	C16H12N2O3	free base	N/A	OC1=C(O)C=C(C=C1)\C=C(C#N)\C(=O)NC2=CC=CC=C2	2.437	1	3	3
S6525	AG 555	in 10mM DMSO	EGFR	Protein Tyrosine Kinase	AG-555 is an inhibitor of tyrosine kinase , interacts directly with topoisomerase I, thus preventing DNA relaxation. It inhibits EGFR with an IC50 of 0.7 μM.	322.36	133550-34-2	64	198.54	<1		http://www.selleck.cn/products/ag555.html	C19H18N2O3	free base	Tyrphostin B46	OC1=C(O)C=C(C=C1)\C=C(C#N)\C(=O)NCCCC2=CC=CC=C2	3.221	1	3	6
S6541	MTX-211	in 10mM DMSO	EGFR	Protein Tyrosine Kinase	MTX-211 is a first-in-class dual inhibitor of PI3K and EGFR kinase .	478.33	1952236-05-3	24	50.17	<1		http://www.selleck.cn/products/mtx-211.html	C20H14Cl2FN5O2S	free base	N/A	C[S](=O)(=O)NC1=CC(=CN=C1Cl)C2=CC3=C(NC4=CC=C(F)C(=C4)Cl)N=CN=C3C=C2	4.499	5	2	5
S7000	AP26113-analog (ALK-IN-1)	in 10mM DMSO	ALK,EGFR	Protein Tyrosine Kinase	AP26113-analog (ALK-IN-1) is an analog of AP26113 which is a potent and selective ALK inhibitor. It is also an inhibitor of EGFR.	529.01	1197958-12-5	45	85.06	<1		http://selleckchem.com/products/ap26113.html	C26H34ClN6O2P	free base	N/A	COC1=CC(=CC=C1NC2=NC=C(Cl)C(=N2)NC3=CC=CC=C3[P](C)(C)=O)N4CCC(CC4)N(C)C	5.126	6	2	8
S7039	PD168393	in 10mM DMSO	EGFR	Protein Tyrosine Kinase	PD168393 is an irreversible EGFR inhibitor with IC50 of 0.70 nM, irreversibly alkylate Cys-773 inactive against insulin, PDGFR, FGFR and PKC.	369.22	194423-15-9	73	197.71	<1		http://selleckchem.com/products/pd168393.html	C17H13BrN4O	free base	N/A	BrC1=CC(=CC=C1)NC2=NC=NC3=CC=C(NC(=O)C=C)C=C23	4.043	3	2	4
S7206	CNX-2006	in 10mM DMSO	EGFR	Protein Tyrosine Kinase	CNX-2006 is a novel irreversible mutant-selective EGFR inhibitor with IC50 of < 20 nM, with very weak inhibition at wild-type EGFR.	545.53	1375465-09-0	100	183.31	<1		http://selleckchem.com/products/cnx-2006.html	C26H27F4N7O2	free base	N/A	COC1=C(NC2=NC=C(C(=N2)NC3=CC=CC(=C3)NC(=O)C=C)C(F)(F)F)C=CC(=C1)NC4CN(CCF)C4	5.15	4	4	12
S7284	Rociletinib (CO-1686, AVL-301)	in 10mM DMSO	EGFR	Protein Tyrosine Kinase	Rociletinib (CO-1686, AVL-301) is an irreversible, mutant-selective EGFR inhibitor with Ki of 21.5 nM and 303.3 nM for EGFRL858R/T790M and EGFRWT in cell-free assays, respectively. Phase 2.	555.55	1374640-70-6	100	180	<1		http://selleckchem.com/products/co-1686.html	C27H28F3N7O3	free base	CNX-419	COC1=C(NC2=NC=C(C(=N2)NC3=CC=CC(=C3)NC(=O)C=C)C(F)(F)F)C=CC(=C1)N4CCN(CC4)C(C)=O	4.334	5	3	9
S7297	Osimertinib (AZD9291)	in 10mM DMSO	EGFR	Protein Tyrosine Kinase	Osimertinib (AZD9291) is an oral, irreversible, and mutant-selective EGFR inhibitor with IC50 of 12.92, 11.44 and 493.8 nM for Exon 19 deletion EGFR, L858R/T790M EGFR, and WT EGFR in LoVo cells, respectively. Phase 3.	499.61	1421373-65-0	99	198.15	<1		http://selleckchem.com/products/azd9291.html	C28H33N7O2	free base	N/A	COC1=C(NC2=NC=CC(=N2)C3=C[N](C)C4=C3C=CC=C4)C=C(NC(=O)C=C)C(=C1)N(C)CCN(C)C	4.671	4	2	10
S7298	AZ5104	in 10mM DMSO	EGFR	Protein Tyrosine Kinase	AZ5104, the demethylated metabolite of AZD-9291, is a potent EGFR inhibitor with IC50 of <1 nM, 6 nM, 1 nM, and 25 nM for EGFR (L858R/T790M), EGFR (L858R), EGFR (L861Q), and EGFR (wildtype), respectively. Phase 1.	485.58	1421373-98-9	97	199.76	<1		http://selleckchem.com/products/az5104.html	C27H31N7O2	free base	N/A	COC1=C(NC2=NC=CC(=N2)C3=C[NH]C4=C3C=CC=C4)C=C(NC(=O)C=C)C(=C1)N(C)CCN(C)C	4.465	4	3	10
S7358	Poziotinib (HM781-36B)	in 10mM DMSO	HER2,EGFR	Protein Tyrosine Kinase	Poziotinib (HM781-36B) is an irreversible pan-HER inhibitor with IC50 of 3.2 nM, 5.3 nM and 23.5 nM for HER1, HER2, and HER4, respectively. Phase 2.	491.34	1092364-38-9	98	199.45	<1		http://selleckchem.com/products/poziotinib-hm781-36b.html	C23H21Cl2FN4O3	free base	NOV120101	COC1=CC2=C(C=C1OC3CCN(CC3)C(=O)C=C)C(=NC=N2)NC4=CC=C(Cl)C(=C4F)Cl	5.046	5	1	6
S7557	CL-387785 (EKI-785)	in 10mM DMSO	EGFR	Protein Tyrosine Kinase	CL-387785 (EKI-785) is an irreversible, and selective EGFR inhibitor with IC50 of 370 pM.	381.23	194423-06-8	63	165.25	<1		http://selleckchem.com/products/cl-387785-eki-785.html	C18H13BrN4O	free base	N/A	CC#CC(=O)NC1=CC2=C(NC3=CC=CC(=C3)Br)N=CN=C2C=C1	4.568	3	2	4
S7824	Nazartinib (EGF816, NVS-816)	in 10mM DMSO	EGFR	Angiogenesis	Nazartinib (EGF816, NVS-816) is a covalent, irreversible, mutant-selective EGFR inhibitor that has nanomolar inhibitory potency against activating mt (L858R, ex19del) and T790M mt, with up to 60-fold selectivity over wild type (wt) EGFR in vitro.	495.02	1508250-71-2	99	199.99	<1		http://selleckchem.com/products/nazartinib-egf816-nvs-816.html	C26H31ClN6O2	free base	N/A	CN(C)C/C=C/C(=O)N1CCCCC(C1)[N]2C(=NC3=CC=CC(=C23)Cl)NC(=O)C4=CC(=NC=C4)C	3.705	4	1	6
S7971	AZD3759	in 10mM DMSO	EGFR	Protein Tyrosine Kinase	AZD3759 is a potent, oral active, CNS-penetrant EGFR inhibitor with IC50 of 0.3 nM, 0.2 nM, and 0.2 nM for EGFR (WT), EGFR (L858R), and EGFR (exon 19Del), respectively. Phase 1.	459.9	1626387-80-1	91	197.87	<1		http://selleckchem.com/products/azd3759.html	C22H23ClFN5O3	free base	N/A	COC1=C(OC(=O)N2CCN(C)CC2C)C=C3C(=NC=NC3=C1)NC4=CC=CC(=C4F)Cl	4.635	5	1	5
S8009	AG-18	in 10mM DMSO	EGFR	Protein Tyrosine Kinase	AG-18 inhibits EGFR with IC50 of 35 μM.	186.17	118409-57-7	37	198.74	<1		http://selleckchem.com/products/ag-18-tyrphostin-23.html	C10H6N2O2	free base	RG-50810, Tyrphostin A23, TX 825	OC1=C(O)C=C(C=C1)C=C(C#N)C#N	1.531	0	2	1
S8036	Butein	in 10mM DMSO	EGFR	Protein Tyrosine Kinase	Butein, a plant polyphenol isolated from Rhus verniciflua, is able to inhibit the activation of protein tyrosine kinase, NF-κB and STAT3, also inhibits EGFR.	272.25	487-52-5	55	202.02	<1		http://selleckchem.com/products/butein.html	C15H12O5	free base	N/A	OC1=CC(=C(C=C1)C(=O)\C=C\C2=CC(=C(O)C=C2)O)O	2.734	1	4	3
S8242	EAI045	in 10mM DMSO	EGFR	Protein Tyrosine Kinase	EAI045 is an allosteric inhibitor that targets selected drug-resistant EGFR mutants but spares the wild-type receptor.	383.4	1942114-09-1	76	198.23	<1		http://selleckchem.com/products/eai045.html	C19H14FN3O3S	free base	N/A	OC1=CC=C(F)C=C1C(N2CC3=C(C=CC=C3)C2=O)C(=O)NC4=NC=CS4	2.313	3	2	4
S8294	Olmutinib (HM61713, BI 1482694)	in 10mM DMSO	EGFR,BTK	Protein Tyrosine Kinase	Olmutinib is a novel third-generation epidermal growth factor receptor (EGFR) mutation-specific tyrosine kinase inhibitor (TKI). Also a potent inhibitor of Bruton's tyrosine kinase.	486.59	1353550-13-6	97	199.35	<1		http://selleckchem.com/products/olmutinib-hm61713-bi-1482694.html	C26H26N6O2S	free base	BI 1482694, HM61713, HM71224	CN1CCN(CC1)C2=CC=C(NC3=NC(=C4SC=CC4=N3)OC5=CC=CC(=C5)NC(=O)C=C)C=C2	5.449	4	2	7
S8362	Irbinitinib (ARRY-380, ONT-380)	in 10mM DMSO	HER2	Protein Tyrosine Kinase	ARRY-380 (ONT-380) is an oral, potent, selective, reversible and ATP-competitive small-molecule inhibitor of ErbB-2 (also called HER2) with IC50s of 8 nM and 7 nM for ErbB-2 and p95 HER2, respectively in cell-based assays, showing ~500-fold selective for HER2 vs EGFR. It has potential antineoplastic activity.	480.52	937263-43-9	96	199.78	<1		http://selleckchem.com/products/arry-380-ont-380.html	C26H24N8O2	free base	Tucatinib	CC1=CC(=CC=C1OC2=CC3=NC=N[N]3C=C2)NC4=NC=NC5=CC=C(NC6=NC(C)(C)CO6)C=C45	4.744	7	2	6
S8412	Naquotinib(ASP8273)	in 10mM DMSO	EGFR	Angiogenesis	Naquotinib(ASP8273) is an orally available, irreversible, mutant-selective, epidermal growth factor receptor (EGFR) inhibitor, with potential antineoplastic activity.	562.71	1448232-80-1	52	92.41	<1		http://selleckchem.com/products/naquotinib-asp8273.html	C30H42N8O3	free base	N/A	CCC1=NC(=C(NC2=CC=C(C=C2)N3CCC(CC3)N4CCN(C)CC4)N=C1OC5CCN(C5)C(=O)C=C)C(N)=O	2.756	5	2	9
S8741	Avitinib (AC0010)	in 10mM DMSO	EGFR	Protein Tyrosine Kinase	Avitinib (AC0010) is a pyrrolopyrimidine-based irreversible EGFR inhibitor that is mutation-selective with IC50 value of 0.18 nM against EGFR L858R/T790M double mutations, nearly 43-fold greater potency over wild-type EGFR (IC50 value, 7.68 nM). It has comparable anti-tumor activity and tolerated toxicity.	487.53	1557267-42-1	97	198.96	<1		http://www.selleckchem.com/products/avitinib-ac0010.html	C26H26FN7O2	Free Base	N/A	CN1CCN(CC1)C2=C(F)C=C(NC3=NC4=C(C=C[NH]4)C(=N3)OC5=CC(=CC=C5)NC(=O)C=C)C=C2	4.857	4	3	7
S8817	HS-10296	in 10mM DMSO	EGFR	Protein Tyrosine Kinase	HS-10296 is a small molecule inhibitor of EGFR-activating mutations and T790M-resistant mutation with limited activity against wild-type EGFR.	525.64	1899921-05-1	100	190.24	<1		http://www.selleck.cn/products/hs-10296.html	C30H35N7O2	Free Base	N/A	COC1=C(NC2=NC(=CC=N2)C3=C[N](C4CC4)C5=C3C=CC=C5)C=C(NC(=O)C=C)C(=C1)N(C)CCN(C)C	5.16	4	2	11
S9414	Cyasterone	in 10mM DMSO	EGFR	Cancer	Cyasterone, a natural EGFR inhibitor, can inhibit the growth of A549 and MGC823 cells, via regulating EGFR signaling pathway, it may be a promising anti-cancer agent. Cyasterone has antifeeding activity.	520.65	17086-76-9	100	192.07				C29H44O8	free base		CC1OC(=O)C(C)C1CC(O)C(C)(O)C2CCC3(O)C4=CC(=O)C5CC(O)C(O)CC5(C)C4CCC23C	1.476	3	3	4
S6530	EBE-A22	in 10mM DMSO	Others	Others	EBE-A22 is a derivative of PD 153035 which can inhibit ErbB-1-phosphorylation, whereas EBE-A22 is inactive.	374.23	229476-53-3	9	24.05	<1		http://www.selleck.cn/products/ebe-a22.html	C17H16BrN3O2	Free Base	N/A	COC1=CC2=NC=NC(=C2C=C1OC)N(C)C3=CC=CC(=C3)Br	4.398	4	0	4
S6546	PD153035	in 10mM DMSO	EGFR	Protein Tyrosine Kinase	PD153035 is a specific and potent inhibitor of the epidermal growth factor (EGF) receptor tyrosine kinase (Ki = 5.2 pM).	360.21	153436-54-5	6	16.66	<1		http://www.selleck.cn/products/pd153035.html	C16H14BrN3O2	Free Base	N/A	COC1=CC2=C(C=C1OC)C(=NC=N2)NC3=CC(=CC=C3)Br	4.193	4	1	4
S8814	TAS6417	in 10mM DMSO	EGFR	Angiogenesis	TAS6417 is a novel EGFR inhibitor that targets EGFR exon 20 insertion mutations while sparing wild-type (WT) EGFR. IC50 values ranges from 1.1 ± 0.1 to 8.0 ± 1.1 nmol/L.	396.44	1661854-97-2	79	199.27	<1		http://www.selleck.cn/products/tas6417.html	C23H20N6O	Free Base	N/A	CC1=CC(C[N]2C3=NC=NC(=C3C(=C12)C4=CC5=CC=CC=C5N=C4)N)NC(=O)C=C	3.124	4	2	3
S1054	AG99	in 10mM DMSO	EGFR	Protein Tyrosine Kinase	AG99 is a potent and selective inhibitor of EGFR.	204.18	122520-85-8	41	200.8	<1		http://www.selleck.cn/products/ag99.html	C10H8N2O3	Free Base	Tyrphostin 46, Tyrphostin A46, Tyrphostin B40	NC(=O)\C(=C\C1=CC=C(O)C(=C1)O)C#N	0.655	1	3	2
S2115	RG 13022	in 10mM DMSO	EGFR	Protein Tyrosine Kinase	RG-13022 inhibits the autophosphorylation reaction of the EGF receptor in immunoprecipitates with IC50 of 4 µM.	266.29	136831-48-6	53	199.03	<1		http://www.selleck.cn/products/rg-13022.html	C16H14N2O2	Free Base	Tyrphostin RG13022	COC1=CC=C(C=C1OC)\C=C(C#N)/C2=CC=CN=C2	2.471	3	0	4
S0360	EGFR Inhibitor	in 10mM DMSO	EGFR	Protein Tyrosine Kinase	EGFR inhibitor, a cell permeable, 4,6-disubstituted pyrimidine compound, is a highly selevtive inhibitor of EGFR kinase with IC50 of 21 nM. EGFR inhibitor directly depolymerizes microtubules and is used as a chemical probe to investigate both the EGFR pathway and microtubule dynamics.	413.4	879127-07-8	83	200.77	˂1		http://www.selleckchem.com/products/egfr-inhibitor.html	C21H18F3N5O	Free Base	N/A	FC(F)(F)C1=CC(=CC=C1)NC2=CC(=NC=N2)NC3=CC(=CC=C3)NC(=O)C4CC4	5.05	3	3	7
S6805	Tyrphostin AG-528	in 10mM DMSO	EGFR	Protein Tyrosine Kinase	Tyrphostin AG-528 is a potent inhibitor of epidermal growth factor receptors (EGFR) and ErbB2/HER2 with IC50 of 4.9 μM and 2.1 μM, respectively. Tyrphostin AG-528 exhibits anticancer activity.	306.32	133550-49-9	61	199.14	˂1		http://www.selleckchem.com/products/tyrphostin-ag-528.html	C18H14N2O3	Free Base	Tyrphostin B66, AG 528	OC1=C(O)C=C(C=C1)/C=C(C#N)/C(=O)N2CCC3=C2C=CC=C3	2.718	1	2	2
S6809	SU5214	in 10mM DMSO	EGFR	Protein Tyrosine Kinase	SU5214 is a inhibitor of VEGF receptor 2 (VEGFR2/FLK-1) with IC50 of 14.8 µM and EGFR with IC50 of 36.7 µm, respectively.	251.28	186611-04-1	50	198.98	<1		http://www.selleckchem.com/products/su-5214.html	C16H13NO2	Free Base	N/A	COC1=CC=CC=C1/C=C/2C(=O)NC3=CC=CC=C23	2.714	2	1	2
S6813	Mobocertinib (TAK788)	in 10mM DMSO	EGFR	Protein Tyrosine Kinase	Mobocertinib (TAK788), an investigational TKI, is a potent, selective preclinical inhibitor of epidermal growth factor receptor (EGFR) and HER2 mutations. Mobocertinib (TAK788) is an antineoplastic agent.	585.7	1847461-43-1	9	15.37	<1		http://www.selleckchem.com/products/tak788.html	C32H39N7O4	Free Base	AP32788	COC1=C(NC2=NC=C(C(=O)OC(C)C)C(=N2)C3=C[N](C)C4=CC=CC=C34)C=C(NC(=O)C=C)C(=C1)N(C)CCN(C)C	5.252	6	2	13
S6868	Alflutinib (AST2818) mesylate	in 10mM DMSO	EGFR	Protein Tyrosine Kinase	Alflutinib (AST2818) mesylate is a third-generation epidermal growth factor receptor (EGFR) inhibitor that inhibits both EGFR-sensitive mutations and T790M mutations. Alflutinib (AST2818), primarily metabolized by CYP3A4, is also a potent CYP3A4 inducer with EC50 of 0.25 μM.	664.7	1869057-83-9	20	30.09	<1		http://www.selleckchem.com/products/alflutinib-ast2818-.html	C29H35F3N8O5S	mesylate	N/A	CN(C)CCN(C)C1=NC(=C(NC2=NC=CC(=N2)C3=C[N](C)C4=CC=CC=C34)C=C1NC(=O)C=C)OCC(F)(F)F.C[S](O)(=O)=O	5.192	5	2	12
S0151	AG-1557	in 10mM DMSO	EGFR	Protein Tyrosine Kinase & Angiogenesis & JAK/STAT	AG-1557 is a specific and ATP competitive inhibitor of epidermal growth factor receptor (EGFR) tyrosine kinase.	407.21	189290-58-2	40	98.23	<1		https://www.selleckchem.com/products/ag-1557.html	C16H14IN3O2	Free Base	N/A	COC1=C(OC)C=C2C(=NC=NC2=C1)NC3=CC(=CC=C3)I	4.022	4	1	4
S8920	JBJ-04-125-02	in 10mM DMSO	EGFR	Protein Tyrosine Kinase	(Rac)-JBJ-04-125-02 (JBJ-04-125-02 racemate) is a mutant-selective allosteric inhibitor of Epidermal growth factor receptor (EGFR) with potential anticancer activity.	543.61	2140807-05-0	100	183.96	<1		http://www.selleckchem.com/products/jbj-04-125-02.html	C29H26FN5O3S	Free Base	JBJ-04-125-02 racemate	OC1=CC=C(F)C=C1C(N2CC3=C(C=C(C=C3)C4=CC=C(C=C4)N5CCNCC5)C2=O)C(=O)NC6=NC=CS6	3.415	3	3	6
S9786	BDTX-189	in 10mM DMSO	EGFR	Protein Tyrosine Kinase	BDTX-189 is a potent and selective inhibitor of allosteric EGFR and HER2 oncogenic mutations with Kd of 0.2 nM, 0.76 nM, 13 nM and 1.2 nM for EGFR, HER2, BLK and RIPK2, reapectively. BDTX-189 exhibits anticancer activity.	561.03	2414572-47-5	100	178.24	<1		http://www.selleckchem.com/products/bdtx-189.html	C29H29ClN6O4	Free Base	N/A	ClC1=C(OCC2=NC=CC=C2)C=CC(=C1)NC3=NC=NC4=C3C=C(NC(=O)C=C)C(=C4)OCCN5CCOCC5	4.401	7	2	11
E0368	DZD9008	in 10mM DMSO	EGFR	Protein Tyrosine Kinase	DZD9008 is an oral, potent, irreversible, wild type-selective EGFR inhibitor against EGFR or HER2 Exon20ins and other mutations with IC50 ranging from 0.4 nM to 2.1 nM for mutant EGFR.	584.08	2370013-49-1	100	171.21	<1		http://www.selleckchem.com/products/dzd9008.html	C29H35ClFN7O3	Free Base	N/A	COC1=C(NC2=NC=CC(=N2)NC3=CC(=C(F)C=C3C(C)(C)O)Cl)C=C(NC(=O)C=C)C(=C1)N4CCC(C4)N(C)C	5.07	4	3	10
S1011	Afatinib (BIBW2992)	in 10mM DMSO	EGFR,HER2	Protein Tyrosine Kinase	Afatinib (BIBW2992) inhibits EGFR/ErbB irreversibly in vitro with IC50 of 0.5, 0.4, 10, 14, 1 nM for EGFRwt, EGFR L858R , EGFR L858R/T790M ErbB2 (HER2) and ErbB4 (HER4), respectively.	485.94	439081-18-2	97	199.61	<1		http://selleckchem.com/products/BIBW2992.html	C24H25ClFN5O3	Free Base	N/A	CN(C)C/C=C/C(=O)NC1=CC2=C(NC3=CC=C(F)C(=C3)Cl)N=CN=C2C=C1OC4CCOC4	3.917	5	2	8
S2150	Neratinib (HKI-272)	in 10mM DMSO	EGFR,HER2	Protein Tyrosine Kinase	Neratinib (HKI-272) is a highly selective HER2 and EGFR inhibitor with IC50 of 59 nM and 92 nM in cell-free assays weakly inhibits KDR and Src, no significant inhibition to Akt, CDK1/2/4, IKK-2, MK-2, PDK1, c-Raf and c-Met. Phase 3.	557.04	698387-09-6	5	8.98	<1		http://selleckchem.com/products/Neratinib(HKI-272).html	C30H29ClN6O3	free base	N/A	CCOC1=C(NC(=O)\C=C\CN(C)C)C=C2C(=C1)N=CC(=C2NC3=CC=C(OCC4=NC=CC=C4)C(=C3)Cl)C#N	4.881	5	2	11
S8229	Brigatinib (AP26113)	in 5mM DMSO	ALK	Angiogenesis	Brigatinib (AP26113) is a potent and selective <b>ALK</b> (IC50, 0.6 nM) and <b>ROS1</b> (IC50, 0.9 nM) inhibitor. It also inhibits ROS1, FLT3, and mutant variants of FLT3 (D835Y) and EGFR with lower potentcy.	584.09	1197953-54-0	3	5.14	<1		http://www.selleck.cn/products/brigatinib-ap26113.html	C29H39ClN7O2P	Free Base	N/A	COC1=C(NC2=NC(=C(Cl)C=N2)NC3=CC=CC=C3[P](C)(C)=O)C=CC(=C1)N4CCC(CC4)N5CCN(C)CC5	5.084	6	2	8
S0070	Gefitinib-based PROTAC 3	in 10mM DMSO	EGFR		Gefitinib-based PROTAC 3 which conjugates an EGFR binding element to a VHL ligand via a linker induces degradation of EGFR and mutants with DC50 of 11.7 nM and 22.3 nM in HCC827(Exon 19 del) and H3255 (L858R) cells, respectively.	934.51	2230821-27-7					https://www.selleckchem.com/products/gefitinib-based-protac-3.html
S7926	Lifirafenib (BGB-283)	in 10mM DMSO	WT A-RAF,C-RAF,BRAF,EGFR,BRAF WT		Lifirafenib (BGB-283, Beigene-283) potently inhibits RAF family kinases and EGFR activities in biochemical assays with IC50 values of 23, 29 and 495 nM for the recombinant BRAFV600E kinase domain, EGFR and EGFR T790M/L858R mutant.	478.42	1446090-79-4	95	198.57	<1		https://www.selleckchem.com/products/bgb-283-bgb283.html
A2018	Panitumumab (anti-EGFR)	in 5.4mg/ml PBS pH 7.4	EGFR	Protein Tyrosine Kinase	Panitumumab (anti-EGFR, ABX-EGF) is a recombinant, fully human IgG2 monoclonal antibody that binds to the epidermal growth factor receptor (EGFR).	144324	339177-26-3					https://www.selleckchem.com/products/panitumumab-anti-egfr.html
S8312	NSC228155	in 10mM DMSO	EGFR (activator)	Angiogenesis	NSC228155 is an activator of EGFR. It binds to the sEGFR dimerization domain II and modulates EGFR tyrosine phosphorylation.	290.25	113104-25-9	15	51.68	<1		http://selleckchem.com/products/nsc228155.html	C11H6N4O4S	free base	N/A	[O-][N+](=O)C1=CC=C(SC2=CC=CC=[N+]2[O-])C3=NON=C13	1.957	3	0	3
