## Supplementary Table 6 for "A heterogeneous pharmaco-transcriptomic landscape induced by targeting a single oncogenic kinase"

Drug	Transcriptional Drug Class
AC480	12
AEE788	12
AG-1478	12
AG-1557	12
AG-18	4
AG-490	4
AG494	4
AG555	4
AG99	4
AP26113-analog	11
AZ5104	9
AZD3759	12
Afatinib	14
Alflutinib	9
Allitinib	13
Avitinib	12
BDTX-189	12
Brigatinib	11
Butein	4
CL-387785	12
CNX-2006	7
CP-724714	6
CUDC-101	1
ChrysophanicAcid	6
Cyasterone	6
DMSO	6
DZD9008	9
Dacomitinib	14
Daphnetin	6
EAI045	6
EBE-A22	6
EGFRInhibitor	4
Epigallocatechin-Gallate	6
Gefitinib	12
Gefitinib-PROTAC3	11
Genistein	6
HER2-Inhibitor-1	6
HS-10296	9
Ibrutinib	12
Icotinib	12
Irbinitinib	6
JBJ-04-125-02	5
Lapatinib	12
Lidocaine	6
Lifirafenib	12
MTX-211	2
Media	6
Mobocertinib	9
NSC228155	3
Naquotinib	8
Nazartinib	11
Neratinib	12
Norcantharidin	6
OSI-420	12
Olmutinib	12
Osimertinib	9
PBS	6
PD153035	12
PD168393	14
Panitumumab	12
Pelitinib	10
Poziotinib	14
Puromycin	2
RG13022	6
Rociletinib	12
SU5214	6
Sapitinib	12
Saracatinib	11
TAK-285	12
TAS6417	12
Tyrphostin9	4
TyrphostinAG-528	4
Varlitinib	6
WHI-P154	12
WZ3146	11
WZ4002	12
WZ8040	12
